# Spatial 5mC-seq profiling of embryos and decidua after implantation in mammal

**DOI:** 10.64898/2025.12.15.694289

**Authors:** Xun Shan, Yimin Tang, Jinzhou Hu, Mingyuan Bian, Lei Gao, Jiang Liu

## Abstract

DNA methylation plays key roles in development and diseases. However, no spatial DNA methylation profiling technology has been reported until now. Here, we developed a spatial 5mC-seq method (SmC-seq) based on a microfluidic system. The SmC-seq can provide a non-biased genome-wide methylome at about single-cell scale (10 μm in width per channel). We further applied this SmC-seq to explore the spatiotemporal dynamics of DNA methylation during post-implantation development in mouse. A clear spatial heterogeneous pattern of DNA methylation among inner cell mass-derived tissues can be observed. Additionally, we identified a two-layer organization in the ectoplacental cone at the E8.5 stage, characterized by distinct DNA methylation patterning and proliferation states. Unexpectedly, a portion of maternal tissue with low DNA methylation level, enriched for nutrient-supplier progenitor cell, is observed in the middle region of maternal decidua after implantation. The hypomethylated regions in the nutrient-supplier progenitor cell cluster are associated with cell proliferation. Interestingly, the genes associated with hypomethylated regions in the mature nutrient-supplier cell cluster are enriched in exocytosis and nutrient synthesis, which is associated with nutrient provision before functional placenta is formed to support mammalian embryogenesis. In summary, SmC-seq enables spatial mapping of DNA methylation and facilitates our understanding of various biological events.
