## Supplementary Table 1 for "Spatial 5mC-seq profiling of embryos and decidua after implantation in mammal"

### Sheet: Sheet1
Sample	Protection rate	Deamination rate	Sequencing data volumn	Fluidic chip version
E65_5mC_20um	0.987	0.978	100G	20 µm channel, 20 µm interval
E75_5mC_20um	0.973	0.981	300G	20 µm channel, 20 µm interval
E85_5mC_20um	0.987	0.981	300G	20 µm channel, 20 µm interval
E55_5mC_10um_rep1	0.987	0.978	500G	10 µm channel, 5 µm interval
E55_5mC_10um_rep2	0.986	0.98	500G	10 µm channel, 5 µm interval
E65_5mC_10um	0.989	0.981	200G	10 µm channel, 10 µm interval
E75_5mC_10um_rep1	0.985	0.981	1000G	10 µm channel, 5 µm interval
E75_5mC_10um_rep2	0.987	0.98	200G	10 µm channel, 5 µm interval
