## Supplementary Table 5 for "Spatial 5mC-seq profiling of embryos and decidua after implantation in mammal"

### Sheet: Sheet1
Oligos	Sequence
RT_primer	/5Phos/TGCAGTCGTGCCATGAGATGTGTATAAGAGACAGNNNNNNNNNN/iBiodT/TTTTTTTTTTTTTTVN
RNA_barcode_A_linker	CATGGCACGACTGCATCGGACGATCATGGG
Blocking_A	CCCATGATCGTCCGATGCAGTCGTGCCATG
RNA_barcode_B_linker	CAAGTATGCAGCGCGCTCAAGCACGTGGAT
Blocking_B	ATCCACGTGCTTGAGCGCGCTGCATACTTG
TSO	AAGCAGTGGTATCAACGCAGAGTGAATrGrG+G
RNA_primer_A	AAGCAGTGGTATCAACGCAGAGT
RNA_primer_B	GTCTCGTGGGCTCGGAGATGTGTATAAGAGACAGCATCGGCGTACGACT
RNA_Tn5_adaptor1	/5Phos/C*T*G* T*C*T* C*T*T* A*T*A* C*A*/3ddC/
RNA_Tn5_adaptor2	/5Phos/TGCAGTCGTGCCATGAGATGTGTATAAGAGACAG
RNA_primer_C	AATGATACGGCGACCACCGAGATCTACACTAGATCGCTCGTCGGCAGCGTCAGATGTGTAT
RNA_primer_D1	CAAGCAGAAGACGGCATACGAGATAGAGGCTTCAGTCTCGTGGGCTCGGAGATGTGTATAAGAGACAGCATCGGCGTACGACT
RNA_primer_D2	CAAGCAGAAGACGGCATACGAGATTCGGAGTTGTGTCTCGTGGGCTCGGAGATGTGTATAAGAGACAGCATCGGCGTACGACT
RNA_primer_D3	CAAGCAGAAGACGGCATACGAGATCGAACTTGAGGTCTCGTGGGCTCGGAGATGTGTATAAGAGACAGCATCGGCGTACGACT
RNA_primer_D4	CAAGCAGAAGACGGCATACGAGATGCTTCCAATGGTCTCGTGGGCTCGGAGATGTGTATAAGAGACAGCATCGGCGTACGACT
RNA_primer_D5	CAAGCAGAAGACGGCATACGAGATCAACATAGCGGTCTCGTGGGCTCGGAGATGTGTATAAGAGACAGCATCGGCGTACGACT
RNA_primer_D6	CAAGCAGAAGACGGCATACGAGATTAACGACCACGTCTCGTGGGCTCGGAGATGTGTATAAGAGACAGCATCGGCGTACGACT
RNA_barcode_A1	CGCGCTGCATACTTGAACGTGATCCCATGATCGTCCGA
RNA_barcode_A2	CGCGCTGCATACTTGAAACATCGCCCATGATCGTCCGA
RNA_barcode_A3	CGCGCTGCATACTTGATGCCTAACCCATGATCGTCCGA
RNA_barcode_A4	CGCGCTGCATACTTGAGTGGTCACCCATGATCGTCCGA
RNA_barcode_A5	CGCGCTGCATACTTGACCACTGTCCCATGATCGTCCGA
RNA_barcode_A6	CGCGCTGCATACTTGACATTGGCCCCATGATCGTCCGA
RNA_barcode_A7	CGCGCTGCATACTTGCAGATCTGCCCATGATCGTCCGA
RNA_barcode_A8	CGCGCTGCATACTTGCATCAAGTCCCATGATCGTCCGA
RNA_barcode_A9	CGCGCTGCATACTTGCGCTGATCCCCATGATCGTCCGA
RNA_barcode_A10	CGCGCTGCATACTTGACAAGCTACCCATGATCGTCCGA
RNA_barcode_A11	CGCGCTGCATACTTGCTGTAGCCCCCATGATCGTCCGA
RNA_barcode_A12	CGCGCTGCATACTTGAGTACAAGCCCATGATCGTCCGA
RNA_barcode_A13	CGCGCTGCATACTTGAACAACCACCCATGATCGTCCGA
RNA_barcode_A14	CGCGCTGCATACTTGAACCGAGACCCATGATCGTCCGA
RNA_barcode_A15	CGCGCTGCATACTTGAACGCTTACCCATGATCGTCCGA
RNA_barcode_A16	CGCGCTGCATACTTGAAGACGGACCCATGATCGTCCGA
RNA_barcode_A17	CGCGCTGCATACTTGAAGGTACACCCATGATCGTCCGA
RNA_barcode_A18	CGCGCTGCATACTTGACACAGAACCCATGATCGTCCGA
RNA_barcode_A19	CGCGCTGCATACTTGACAGCAGACCCATGATCGTCCGA
RNA_barcode_A20	CGCGCTGCATACTTGACCTCCAACCCATGATCGTCCGA
RNA_barcode_A21	CGCGCTGCATACTTGACGCTCGACCCATGATCGTCCGA
RNA_barcode_A22	CGCGCTGCATACTTGACGTATCACCCATGATCGTCCGA
RNA_barcode_A23	CGCGCTGCATACTTGACTATGCACCCATGATCGTCCGA
RNA_barcode_A24	CGCGCTGCATACTTGAGAGTCAACCCATGATCGTCCGA
RNA_barcode_A25	CGCGCTGCATACTTGTGTGATACCCCATGATCGTCCGA
RNA_barcode_A26	CGCGCTGCATACTTGAGCAGGAACCCATGATCGTCCGA
RNA_barcode_A27	CGCGCTGCATACTTGAGTCACTACCCATGATCGTCCGA
RNA_barcode_A28	CGCGCTGCATACTTGATCCTGTACCCATGATCGTCCGA
RNA_barcode_A29	CGCGCTGCATACTTGATTGAGGACCCATGATCGTCCGA
RNA_barcode_A30	CGCGCTGCATACTTGCAACCACACCCATGATCGTCCGA
RNA_barcode_A31	CGCGCTGCATACTTGGACTAGTACCCATGATCGTCCGA
RNA_barcode_A32	CGCGCTGCATACTTGCAATGGAACCCATGATCGTCCGA
RNA_barcode_A33	CGCGCTGCATACTTGCACTTCGACCCATGATCGTCCGA
RNA_barcode_A34	CGCGCTGCATACTTGCAGCGTTACCCATGATCGTCCGA
RNA_barcode_A35	CGCGCTGCATACTTGCATACCAACCCATGATCGTCCGA
RNA_barcode_A36	CGCGCTGCATACTTGCCAGTTCACCCATGATCGTCCGA
RNA_barcode_A37	CGCGCTGCATACTTGCCGAAGTACCCATGATCGTCCGA
RNA_barcode_A38	CGCGCTGCATACTTGCCGTGAGACCCATGATCGTCCGA
RNA_barcode_A39	CGCGCTGCATACTTGCCTCCTGACCCATGATCGTCCGA
RNA_barcode_A40	CGCGCTGCATACTTGCGAACTTACCCATGATCGTCCGA
RNA_barcode_A41	CGCGCTGCATACTTGCGACTGGACCCATGATCGTCCGA
RNA_barcode_A42	CGCGCTGCATACTTGCGCATACACCCATGATCGTCCGA
RNA_barcode_A43	CGCGCTGCATACTTGCTCAATGACCCATGATCGTCCGA
RNA_barcode_A44	CGCGCTGCATACTTGCTGAGCCACCCATGATCGTCCGA
RNA_barcode_A45	CGCGCTGCATACTTGCTGGCATACCCATGATCGTCCGA
RNA_barcode_A46	CGCGCTGCATACTTGGAATCTGACCCATGATCGTCCGA
RNA_barcode_A47	CGCGCTGCATACTTGCAAGACTACCCATGATCGTCCGA
RNA_barcode_A48	CGCGCTGCATACTTGGAGCTGAACCCATGATCGTCCGA
RNA_barcode_A49	CGCGCTGCATACTTGGATAGACACCCATGATCGTCCGA
RNA_barcode_A50	CGCGCTGCATACTTGGCCACATACCCATGATCGTCCGA
RNA_barcode_A51	CGCGCTGCATACTTGGCGAGTAACCCATGATCGTCCGA
RNA_barcode_A52	CGCGCTGCATACTTGGCTAACGACCCATGATCGTCCGA
RNA_barcode_A53	CGCGCTGCATACTTGGCTCGGTACCCATGATCGTCCGA
RNA_barcode_A54	CGCGCTGCATACTTGGGAGAACACCCATGATCGTCCGA
RNA_barcode_A55	CGCGCTGCATACTTGGGTGCGAACCCATGATCGTCCGA
RNA_barcode_A56	CGCGCTGCATACTTGGTACGCAACCCATGATCGTCCGA
RNA_barcode_A57	CGCGCTGCATACTTGGTCGTAGACCCATGATCGTCCGA
RNA_barcode_A58	CGCGCTGCATACTTGGTCTGTCACCCATGATCGTCCGA
RNA_barcode_A59	CGCGCTGCATACTTGGTGTTCTACCCATGATCGTCCGA
RNA_barcode_A60	CGCGCTGCATACTTGTAGGATGACCCATGATCGTCCGA
RNA_barcode_A61	CGCGCTGCATACTTGTATCAGCACCCATGATCGTCCGA
RNA_barcode_A62	CGCGCTGCATACTTGTCCGTCTACCCATGATCGTCCGA
RNA_barcode_A63	CGCGCTGCATACTTGTCTTCACACCCATGATCGTCCGA
RNA_barcode_A64	CGCGCTGCATACTTGTGAAGAGACCCATGATCGTCCGA
RNA_barcode_A65	CGCGCTGCATACTTGTGGAACAACCCATGATCGTCCGA
RNA_barcode_A66	CGCGCTGCATACTTGTGGCTTCACCCATGATCGTCCGA
RNA_barcode_A67	CGCGCTGCATACTTGTGGTGGTACCCATGATCGTCCGA
RNA_barcode_A68	CGCGCTGCATACTTGTTCACGCACCCATGATCGTCCGA
RNA_barcode_A69	CGCGCTGCATACTTGAACTCACCCCCATGATCGTCCGA
RNA_barcode_A70	CGCGCTGCATACTTGAAGAGATCCCCATGATCGTCCGA
RNA_barcode_A71	CGCGCTGCATACTTGAAGGACACCCCATGATCGTCCGA
RNA_barcode_A72	CGCGCTGCATACTTGAATCCGTCCCCATGATCGTCCGA
RNA_barcode_A73	CGCGCTGCATACTTGAATGTTGCCCCATGATCGTCCGA
RNA_barcode_A74	CGCGCTGCATACTTGACACGACCCCCATGATCGTCCGA
RNA_barcode_A75	CGCGCTGCATACTTGACAGATTCCCCATGATCGTCCGA
RNA_barcode_A76	CGCGCTGCATACTTGAGATGTACCCCATGATCGTCCGA
RNA_barcode_A77	CGCGCTGCATACTTGAGCACCTCCCCATGATCGTCCGA
RNA_barcode_A78	CGCGCTGCATACTTGAGCCATGCCCCATGATCGTCCGA
RNA_barcode_A79	CGCGCTGCATACTTGAGGCTAACCCCATGATCGTCCGA
RNA_barcode_A80	CGCGCTGCATACTTGATAGCGACCCCATGATCGTCCGA
RNA_barcode_A81	CGCGCTGCATACTTGATCATTCCCCCATGATCGTCCGA
RNA_barcode_A82	CGCGCTGCATACTTGATTGGCTCCCCATGATCGTCCGA
RNA_barcode_A83	CGCGCTGCATACTTGCAAGGAGCCCCATGATCGTCCGA
RNA_barcode_A84	CGCGCTGCATACTTGCACCTTACCCCATGATCGTCCGA
RNA_barcode_A85	CGCGCTGCATACTTGCCATCCTCCCCATGATCGTCCGA
RNA_barcode_A86	CGCGCTGCATACTTGCCGACAACCCCATGATCGTCCGA
RNA_barcode_A87	CGCGCTGCATACTTGCCTAATCCCCCATGATCGTCCGA
RNA_barcode_A88	CGCGCTGCATACTTGCCTCTATCCCCATGATCGTCCGA
RNA_barcode_A89	CGCGCTGCATACTTGCGACACACCCCATGATCGTCCGA
RNA_barcode_A90	CGCGCTGCATACTTGCGGATTGCCCCATGATCGTCCGA
RNA_barcode_A91	CGCGCTGCATACTTGCTAAGGTCCCCATGATCGTCCGA
RNA_barcode_A92	CGCGCTGCATACTTGGAACAGGCCCCATGATCGTCCGA
RNA_barcode_A93	CGCGCTGCATACTTGGACAGTGCCCCATGATCGTCCGA
RNA_barcode_A94	CGCGCTGCATACTTGGAGTTAGCCCCATGATCGTCCGA
RNA_barcode_A95	CGCGCTGCATACTTGGATGAATCCCCATGATCGTCCGA
RNA_barcode_A96	CGCGCTGCATACTTGGCCAAGACCCCATGATCGTCCGA
RNA_barcode_B1	CATCGGCGTACGACTAACGTGATATCCACGTGCTTGAG
RNA_barcode_B2	CATCGGCGTACGACTAAACATCGATCCACGTGCTTGAG
RNA_barcode_B3	CATCGGCGTACGACTATGCCTAAATCCACGTGCTTGAG
RNA_barcode_B4	CATCGGCGTACGACTAGTGGTCAATCCACGTGCTTGAG
RNA_barcode_B5	CATCGGCGTACGACTACCACTGTATCCACGTGCTTGAG
RNA_barcode_B6	CATCGGCGTACGACTACATTGGCATCCACGTGCTTGAG
RNA_barcode_B7	CATCGGCGTACGACTCAGATCTGATCCACGTGCTTGAG
RNA_barcode_B8	CATCGGCGTACGACTCATCAAGTATCCACGTGCTTGAG
RNA_barcode_B9	CATCGGCGTACGACTTGTGATACATCCACGTGCTTGAG
RNA_barcode_B10	CATCGGCGTACGACTACAAGCTAATCCACGTGCTTGAG
RNA_barcode_B11	CATCGGCGTACGACTCTGTAGCCATCCACGTGCTTGAG
RNA_barcode_B12	CATCGGCGTACGACTAGTACAAGATCCACGTGCTTGAG
RNA_barcode_B13	CATCGGCGTACGACTAACAACCAATCCACGTGCTTGAG
RNA_barcode_B14	CATCGGCGTACGACTAACCGAGAATCCACGTGCTTGAG
RNA_barcode_B15	CATCGGCGTACGACTAACGCTTAATCCACGTGCTTGAG
RNA_barcode_B16	CATCGGCGTACGACTAAGACGGAATCCACGTGCTTGAG
RNA_barcode_B17	CATCGGCGTACGACTAAGGTACAATCCACGTGCTTGAG
RNA_barcode_B18	CATCGGCGTACGACTACACAGAAATCCACGTGCTTGAG
RNA_barcode_B19	CATCGGCGTACGACTACAGCAGAATCCACGTGCTTGAG
RNA_barcode_B20	CATCGGCGTACGACTACCTCCAAATCCACGTGCTTGAG
RNA_barcode_B21	CATCGGCGTACGACTACGCTCGAATCCACGTGCTTGAG
RNA_barcode_B22	CATCGGCGTACGACTACGTATCAATCCACGTGCTTGAG
RNA_barcode_B23	CATCGGCGTACGACTACTATGCAATCCACGTGCTTGAG
RNA_barcode_B24	CATCGGCGTACGACTAGAGTCAAATCCACGTGCTTGAG
RNA_barcode_B25	CATCGGCGTACGACTAGATCGCAATCCACGTGCTTGAG
RNA_barcode_B26	CATCGGCGTACGACTAGCAGGAAATCCACGTGCTTGAG
RNA_barcode_B27	CATCGGCGTACGACTAGTCACTAATCCACGTGCTTGAG
RNA_barcode_B28	CATCGGCGTACGACTATCCTGTAATCCACGTGCTTGAG
RNA_barcode_B29	CATCGGCGTACGACTATTGAGGAATCCACGTGCTTGAG
RNA_barcode_B30	CATCGGCGTACGACTCAACCACAATCCACGTGCTTGAG
RNA_barcode_B31	CATCGGCGTACGACTGACTAGTAATCCACGTGCTTGAG
RNA_barcode_B32	CATCGGCGTACGACTCAATGGAAATCCACGTGCTTGAG
RNA_barcode_B33	CATCGGCGTACGACTCACTTCGAATCCACGTGCTTGAG
RNA_barcode_B34	CATCGGCGTACGACTCAGCGTTAATCCACGTGCTTGAG
RNA_barcode_B35	CATCGGCGTACGACTCATACCAAATCCACGTGCTTGAG
RNA_barcode_B36	CATCGGCGTACGACTCCAGTTCAATCCACGTGCTTGAG
RNA_barcode_B37	CATCGGCGTACGACTCCGAAGTAATCCACGTGCTTGAG
RNA_barcode_B38	CATCGGCGTACGACTCCGTGAGAATCCACGTGCTTGAG
RNA_barcode_B39	CATCGGCGTACGACTCCTCCTGAATCCACGTGCTTGAG
RNA_barcode_B40	CATCGGCGTACGACTCGAACTTAATCCACGTGCTTGAG
RNA_barcode_B41	CATCGGCGTACGACTCGACTGGAATCCACGTGCTTGAG
RNA_barcode_B42	CATCGGCGTACGACTCGCATACAATCCACGTGCTTGAG
RNA_barcode_B43	CATCGGCGTACGACTCTCAATGAATCCACGTGCTTGAG
RNA_barcode_B44	CATCGGCGTACGACTCTGAGCCAATCCACGTGCTTGAG
RNA_barcode_B45	CATCGGCGTACGACTCTGGCATAATCCACGTGCTTGAG
RNA_barcode_B46	CATCGGCGTACGACTGAATCTGAATCCACGTGCTTGAG
RNA_barcode_B47	CATCGGCGTACGACTCAAGACTAATCCACGTGCTTGAG
RNA_barcode_B48	CATCGGCGTACGACTGAGCTGAAATCCACGTGCTTGAG
RNA_barcode_B49	CATCGGCGTACGACTGATAGACAATCCACGTGCTTGAG
RNA_barcode_B50	CATCGGCGTACGACTGCCACATAATCCACGTGCTTGAG
RNA_barcode_B51	CATCGGCGTACGACTGCGAGTAAATCCACGTGCTTGAG
RNA_barcode_B52	CATCGGCGTACGACTGCTAACGAATCCACGTGCTTGAG
RNA_barcode_B53	CATCGGCGTACGACTGCTCGGTAATCCACGTGCTTGAG
RNA_barcode_B54	CATCGGCGTACGACTGGAGAACAATCCACGTGCTTGAG
RNA_barcode_B55	CATCGGCGTACGACTGGTGCGAAATCCACGTGCTTGAG
RNA_barcode_B56	CATCGGCGTACGACTGTACGCAAATCCACGTGCTTGAG
RNA_barcode_B57	CATCGGCGTACGACTGTCGTAGAATCCACGTGCTTGAG
RNA_barcode_B58	CATCGGCGTACGACTGTCTGTCAATCCACGTGCTTGAG
RNA_barcode_B59	CATCGGCGTACGACTGTGTTCTAATCCACGTGCTTGAG
RNA_barcode_B60	CATCGGCGTACGACTTAGGATGAATCCACGTGCTTGAG
RNA_barcode_B61	CATCGGCGTACGACTTATCAGCAATCCACGTGCTTGAG
RNA_barcode_B62	CATCGGCGTACGACTTCCGTCTAATCCACGTGCTTGAG
RNA_barcode_B63	CATCGGCGTACGACTTCTTCACAATCCACGTGCTTGAG
RNA_barcode_B64	CATCGGCGTACGACTTGAAGAGAATCCACGTGCTTGAG
RNA_barcode_B65	CATCGGCGTACGACTTGGAACAAATCCACGTGCTTGAG
RNA_barcode_B66	CATCGGCGTACGACTTGGCTTCAATCCACGTGCTTGAG
RNA_barcode_B67	CATCGGCGTACGACTTGGTGGTAATCCACGTGCTTGAG
RNA_barcode_B68	CATCGGCGTACGACTTTCACGCAATCCACGTGCTTGAG
RNA_barcode_B69	CATCGGCGTACGACTAACTCACCATCCACGTGCTTGAG
RNA_barcode_B70	CATCGGCGTACGACTAAGAGATCATCCACGTGCTTGAG
RNA_barcode_B71	CATCGGCGTACGACTAAGGACACATCCACGTGCTTGAG
RNA_barcode_B72	CATCGGCGTACGACTAATCCGTCATCCACGTGCTTGAG
RNA_barcode_B73	CATCGGCGTACGACTAATGTTGCATCCACGTGCTTGAG
RNA_barcode_B74	CATCGGCGTACGACTACACGACCATCCACGTGCTTGAG
RNA_barcode_B75	CATCGGCGTACGACTACAGATTCATCCACGTGCTTGAG
RNA_barcode_B76	CATCGGCGTACGACTAGATGTACATCCACGTGCTTGAG
RNA_barcode_B77	CATCGGCGTACGACTAGCACCTCATCCACGTGCTTGAG
RNA_barcode_B78	CATCGGCGTACGACTAGCCATGCATCCACGTGCTTGAG
RNA_barcode_B79	CATCGGCGTACGACTAGGCTAACATCCACGTGCTTGAG
RNA_barcode_B80	CATCGGCGTACGACTATAGCGACATCCACGTGCTTGAG
RNA_barcode_B81	CATCGGCGTACGACTATCATTCCATCCACGTGCTTGAG
RNA_barcode_B82	CATCGGCGTACGACTATTGGCTCATCCACGTGCTTGAG
RNA_barcode_B83	CATCGGCGTACGACTCAAGGAGCATCCACGTGCTTGAG
RNA_barcode_B84	CATCGGCGTACGACTCACCTTACATCCACGTGCTTGAG
RNA_barcode_B85	CATCGGCGTACGACTCCATCCTCATCCACGTGCTTGAG
RNA_barcode_B86	CATCGGCGTACGACTCCGACAACATCCACGTGCTTGAG
RNA_barcode_B87	CATCGGCGTACGACTCCTAATCCATCCACGTGCTTGAG
RNA_barcode_B88	CATCGGCGTACGACTCCTCTATCATCCACGTGCTTGAG
RNA_barcode_B89	CATCGGCGTACGACTCGACACACATCCACGTGCTTGAG
RNA_barcode_B90	CATCGGCGTACGACTCGGATTGCATCCACGTGCTTGAG
RNA_barcode_B91	CATCGGCGTACGACTCTAAGGTCATCCACGTGCTTGAG
RNA_barcode_B92	CATCGGCGTACGACTGAACAGGCATCCACGTGCTTGAG
RNA_barcode_B93	CATCGGCGTACGACTGACAGTGCATCCACGTGCTTGAG
RNA_barcode_B94	CATCGGCGTACGACTGAGTTAGCATCCACGTGCTTGAG
RNA_barcode_B95	CATCGGCGTACGACTGATGAATCATCCACGTGCTTGAG
RNA_barcode_B96	CATCGGCGTACGACTGCCAAGACATCCACGTGCTTGAG
