## Supplementary Table 4 for "Spatial 5mC-seq profiling of embryos and decidua after implantation in mammal"

### Sheet: Sheet1
Oligo	Sequence
DNA_Tn5_adaptor1	5P-CTGTCTCTTATACACATCT_x000D_-NH2
DNA_Tn5_adaptor2_A	5P-TGCAGTCGTGCCATGAGATGTGTATAAGAGACAG_x000D_
DNA_Tn5_adaptor2_B	G/5mC/GAT/5mC/GAGGA/5mC/GG/5mC/AGATGTGTATAAGAGACAG
DNA_barcode_A_linker	CATGGCACGACTGCATCGGACGATCATGGG _x000D_
DNA_barcode_B_linker	CAAGTATGCAGCGCGCTCAAGCACGTGGAT_x000D_
Blocking_A	CCCATGATCGTCCGATGCAGTCGTGCCATG
Blocking_B	ATCCACGTGCTTGAGCGCGCTGCATACTTG
DNA_barcode_A1_FAM	5' 6-FAM-CGCGCTGCATACTTGGTTAAGAGGAACCCATGATCGTCCGA
DNA_barcode_A1__Cy3	5' Cy3-CGCGCTGCATACTTGGTTAAGAGGAACCCATGATCGTCCGA
DNA_primer_A	AATGATACGGCGACCACCGAGATCTACACTAGATCGCTCGTCGGCAGCGTCAGATGTGTATAAGAGATAGGGGATGGAGGAGGGGAGATGTG
DNA_primer_B1	CAAGCAGAAGACGGCATACGAGATCTCAAGTTCGGTCTCGTGGGCTCGGAGATGTGTATAAGAGACAGGGTGTAGTGGGTTTGGAGG
DNA_primer_B2	CAAGCAGAAGACGGCATACGAGATCAGCTCTAAGGTCTCGTGGGCTCGGAGATGTGTATAAGAGACAGGGTGTAGTGGGTTTGGAGG
DNA_primer_B3	CAAGCAGAAGACGGCATACGAGATGCTACGTTGTGTCTCGTGGGCTCGGAGATGTGTATAAGAGACAGGGTGTAGTGGGTTTGGAGG
DNA_primer_B4	CAAGCAGAAGACGGCATACGAGATTCGGAGTTGTGTCTCGTGGGCTCGGAGATGTGTATAAGAGACAGGGTGTAGTGGGTTTGGAGG
DNA_primer_B5	CAAGCAGAAGACGGCATACGAGATGAAGCGGTATGTCTCGTGGGCTCGGAGATGTGTATAAGAGACAGGGTGTAGTGGGTTTGGAGG
DNA_barcode_A1	5'P-CGCGCTGCATACTTGGTTAAGAGGAACCCATGATCGTCCGA
DNA_barcode_A2	5'P-CGCGCTGCATACTTGAGTAGGAAGATCCCATGATCGTCCGA
DNA_barcode_A3	5'P-CGCGCTGCATACTTGGAATTAGGTGTCCCATGATCGTCCGA
DNA_barcode_A4	5'P-CGCGCTGCATACTTGGGAGATTAATGCCCATGATCGTCCGA
DNA_barcode_A5	5'P-CGCGCTGCATACTTGTATTGTGGAATCCCATGATCGTCCGA
DNA_barcode_A6	5'P-CGCGCTGCATACTTGATATAGATGATCCCATGATCGTCCGA
DNA_barcode_A7	5'P-CGCGCTGCATACTTGGTAAGAGGAATCCCATGATCGTCCGA
DNA_barcode_A8	5'P-CGCGCTGCATACTTGGAGAGTTATTGCCCATGATCGTCCGA
DNA_barcode_A9	5'P-CGCGCTGCATACTTGAGTTAGTGTGACCCATGATCGTCCGA
DNA_barcode_A10	5'P-CGCGCTGCATACTTGGATATAGAATTCCCATGATCGTCCGA
DNA_barcode_A11	5'P-CGCGCTGCATACTTGAAGGAAGTGAACCCATGATCGTCCGA
DNA_barcode_A12	5'P-CGCGCTGCATACTTGAATAAGGAAGGCCCATGATCGTCCGA
DNA_barcode_A13	5'P-CGCGCTGCATACTTGGTATGGATATACCCATGATCGTCCGA
DNA_barcode_A14	5'P-CGCGCTGCATACTTGTTAGATAATGACCCATGATCGTCCGA
DNA_barcode_A15	5'P-CGCGCTGCATACTTGGGTGTTGTAATCCCATGATCGTCCGA
DNA_barcode_A16	5'P-CGCGCTGCATACTTGGAAGTGGAGAGCCCATGATCGTCCGA
DNA_barcode_A17	5'P-CGCGCTGCATACTTGTTGAGTGGTAGCCCATGATCGTCCGA
DNA_barcode_A18	5'P-CGCGCTGCATACTTGGATAATGGTGACCCATGATCGTCCGA
DNA_barcode_A19	5'P-CGCGCTGCATACTTGGTGTTAATGGACCCATGATCGTCCGA
DNA_barcode_A20	5'P-CGCGCTGCATACTTGTAGGAATGGTGCCCATGATCGTCCGA
DNA_barcode_A21	5'P-CGCGCTGCATACTTGATGTATGGATACCCATGATCGTCCGA
DNA_barcode_A22	5'P-CGCGCTGCATACTTGTGATTGTTGGTCCCATGATCGTCCGA
DNA_barcode_A23	5'P-CGCGCTGCATACTTGAAGAGAATTATCCCATGATCGTCCGA
DNA_barcode_A24	5'P-CGCGCTGCATACTTGAATGGTTGGTACCCATGATCGTCCGA
DNA_barcode_A25	5'P-CGCGCTGCATACTTGGGTTAATTGAGCCCATGATCGTCCGA
DNA_barcode_A26	5'P-CGCGCTGCATACTTGGTATAATAGTTCCCATGATCGTCCGA
DNA_barcode_A27	5'P-CGCGCTGCATACTTGTTAGTTGAATTCCCATGATCGTCCGA
DNA_barcode_A28	5'P-CGCGCTGCATACTTGTTGGTGAAGGTCCCATGATCGTCCGA
DNA_barcode_A29	5'P-CGCGCTGCATACTTGTTAATATTGAACCCATGATCGTCCGA
DNA_barcode_A30	5'P-CGCGCTGCATACTTGGTTAGAATTGGCCCATGATCGTCCGA
DNA_barcode_A31	5'P-CGCGCTGCATACTTGGTTATTAATTACCCATGATCGTCCGA
DNA_barcode_A32	5'P-CGCGCTGCATACTTGGATTGGTAAGACCCATGATCGTCCGA
DNA_barcode_A33	5'P-CGCGCTGCATACTTGTGAAGTATTGTCCCATGATCGTCCGA
DNA_barcode_A34	5'P-CGCGCTGCATACTTGGATGGATTATGCCCATGATCGTCCGA
DNA_barcode_A35	5'P-CGCGCTGCATACTTGATTAGTATATTCCCATGATCGTCCGA
DNA_barcode_A36	5'P-CGCGCTGCATACTTGGTAGGTGTGGTCCCATGATCGTCCGA
DNA_barcode_A37	5'P-CGCGCTGCATACTTGAGTTGAATGTACCCATGATCGTCCGA
DNA_barcode_A38	5'P-CGCGCTGCATACTTGATTGTGAGATACCCATGATCGTCCGA
DNA_barcode_A39	5'P-CGCGCTGCATACTTGTTGTGGTGAGTCCCATGATCGTCCGA
DNA_barcode_A40	5'P-CGCGCTGCATACTTGTTAAGTTGGTTCCCATGATCGTCCGA
DNA_barcode_A41	5'P-CGCGCTGCATACTTGTATAATAATATCCCATGATCGTCCGA
DNA_barcode_A42	5'P-CGCGCTGCATACTTGAAGGTATGAGTCCCATGATCGTCCGA
DNA_barcode_A43	5'P-CGCGCTGCATACTTGAGGATTATAAGCCCATGATCGTCCGA
DNA_barcode_A44	5'P-CGCGCTGCATACTTGAGAGTTAGGTTCCCATGATCGTCCGA
DNA_barcode_A45	5'P-CGCGCTGCATACTTGATGGATAGTATCCCATGATCGTCCGA
DNA_barcode_A46	5'P-CGCGCTGCATACTTGATATTATGTTGCCCATGATCGTCCGA
DNA_barcode_A47	5'P-CGCGCTGCATACTTGGGTGGAGATAGCCCATGATCGTCCGA
DNA_barcode_A48	5'P-CGCGCTGCATACTTGTGGTGGTAGTGCCCATGATCGTCCGA
DNA_barcode_A49	5'P-CGCGCTGCATACTTGAGGTGAGAAGTCCCATGATCGTCCGA
DNA_barcode_A50	5'P-CGCGCTGCATACTTGTAGGAGGTTGTCCCATGATCGTCCGA
DNA_barcode_A51	5'P-CGCGCTGCATACTTGTGTATAGGTATCCCATGATCGTCCGA
DNA_barcode_A52	5'P-CGCGCTGCATACTTGTGTTATGTAGACCCATGATCGTCCGA
DNA_barcode_A53	5'P-CGCGCTGCATACTTGTGGAAGGTATGCCCATGATCGTCCGA
DNA_barcode_A54	5'P-CGCGCTGCATACTTGAATGTAAGGAGCCCATGATCGTCCGA
DNA_barcode_A55	5'P-CGCGCTGCATACTTGGTTATGTTAAGCCCATGATCGTCCGA
DNA_barcode_A56	5'P-CGCGCTGCATACTTGTGTTATAGGTGCCCATGATCGTCCGA
DNA_barcode_A57	5'P-CGCGCTGCATACTTGAAGGAGAATTGCCCATGATCGTCCGA
DNA_barcode_A58	5'P-CGCGCTGCATACTTGAGAGGTGGAAGCCCATGATCGTCCGA
DNA_barcode_A59	5'P-CGCGCTGCATACTTGGATTAGGTGTACCCATGATCGTCCGA
DNA_barcode_A60	5'P-CGCGCTGCATACTTGATTATATAAGACCCATGATCGTCCGA
DNA_barcode_A61	5'P-CGCGCTGCATACTTGGAGAATATGGTCCCATGATCGTCCGA
DNA_barcode_A62	5'P-CGCGCTGCATACTTGGGATTGAGAGGCCCATGATCGTCCGA
DNA_barcode_A63	5'P-CGCGCTGCATACTTGATTATGGTGGTCCCATGATCGTCCGA
DNA_barcode_A64	5'P-CGCGCTGCATACTTGGAAGGAAGTTACCCATGATCGTCCGA
DNA_barcode_A65	5'P-CGCGCTGCATACTTGGAATATGTAAGCCCATGATCGTCCGA
DNA_barcode_A66	5'P-CGCGCTGCATACTTGTAGTTAATATTCCCATGATCGTCCGA
DNA_barcode_A67	5'P-CGCGCTGCATACTTGTGAATGAATAGCCCATGATCGTCCGA
DNA_barcode_A68	5'P-CGCGCTGCATACTTGAGGATGGATTACCCATGATCGTCCGA
DNA_barcode_A69	5'P-CGCGCTGCATACTTGAAGTGTATAGACCCATGATCGTCCGA
DNA_barcode_A70	5'P-CGCGCTGCATACTTGGAGGTTGAAGACCCATGATCGTCCGA
DNA_barcode_A71	5'P-CGCGCTGCATACTTGTGTGTAATAGGCCCATGATCGTCCGA
DNA_barcode_A72	5'P-CGCGCTGCATACTTGTTGATTAGAGACCCATGATCGTCCGA
DNA_barcode_A73	5'P-CGCGCTGCATACTTGTATGTGTGTGGCCCATGATCGTCCGA
DNA_barcode_A74	5'P-CGCGCTGCATACTTGGAGATGAGAATCCCATGATCGTCCGA
DNA_barcode_A75	5'P-CGCGCTGCATACTTGTGGTGAAGTGACCCATGATCGTCCGA
DNA_barcode_A76	5'P-CGCGCTGCATACTTGGTGGTAGGATGCCCATGATCGTCCGA
DNA_barcode_A77	5'P-CGCGCTGCATACTTGTGTAGGTGATACCCATGATCGTCCGA
DNA_barcode_A78	5'P-CGCGCTGCATACTTGGTAAGGTGTGACCCATGATCGTCCGA
DNA_barcode_A79	5'P-CGCGCTGCATACTTGAGAAGAGAGTGCCCATGATCGTCCGA
DNA_barcode_A80	5'P-CGCGCTGCATACTTGGGATGTTGTATCCCATGATCGTCCGA
DNA_barcode_A81	5'P-CGCGCTGCATACTTGAAGTTATATAACCCATGATCGTCCGA
DNA_barcode_A82	5'P-CGCGCTGCATACTTGTGGAATTAAGTCCCATGATCGTCCGA
DNA_barcode_A83	5'P-CGCGCTGCATACTTGTAATGAGAGGACCCATGATCGTCCGA
DNA_barcode_A84	5'P-CGCGCTGCATACTTGATAATTGATGGCCCATGATCGTCCGA
DNA_barcode_A85	5'P-CGCGCTGCATACTTGTGTGAAGAGTACCCATGATCGTCCGA
DNA_barcode_A86	5'P-CGCGCTGCATACTTGGATGAATATGTCCCATGATCGTCCGA
DNA_barcode_A87	5'P-CGCGCTGCATACTTGTGAGGATAGATCCCATGATCGTCCGA
DNA_barcode_A88	5'P-CGCGCTGCATACTTGATTAATTAGAGCCCATGATCGTCCGA
DNA_barcode_A89	5'P-CGCGCTGCATACTTGGGAGAGATGGACCCATGATCGTCCGA
DNA_barcode_A90	5'P-CGCGCTGCATACTTGTAATTGAGGAACCCATGATCGTCCGA
DNA_barcode_A91	5'P-CGCGCTGCATACTTGTTGGAATTAATCCCATGATCGTCCGA
DNA_barcode_A92	5'P-CGCGCTGCATACTTGAATGTTATTGTCCCATGATCGTCCGA
DNA_barcode_A93	5'P-CGCGCTGCATACTTGGTAGTTATTAGCCCATGATCGTCCGA
DNA_barcode_A94	5'P-CGCGCTGCATACTTGTATATTGTGAGCCCATGATCGTCCGA
DNA_barcode_A95	5'P-CGCGCTGCATACTTGGTGTAGGATAGCCCATGATCGTCCGA
DNA_barcode_A96	5'P-CGCGCTGCATACTTGAGAGAAGTTGGCCCATGATCGTCCGA
DNA_barcode_B1	AGGGTGTAGTGGGTTTGGAGGGTTAAGAGGAAATCCACGTGCTTGAG
DNA_barcode_B2	AGGGTGTAGTGGGTTTGGAGGAGTAGGAAGATATCCACGTGCTTGAG
DNA_barcode_B3	AGGGTGTAGTGGGTTTGGAGGGAATTAGGTGTATCCACGTGCTTGAG
DNA_barcode_B4	AGGGTGTAGTGGGTTTGGAGGGGAGATTAATGATCCACGTGCTTGAG
DNA_barcode_B5	AGGGTGTAGTGGGTTTGGAGGTATTGTGGAATATCCACGTGCTTGAG
DNA_barcode_B6	AGGGTGTAGTGGGTTTGGAGGATATAGATGATATCCACGTGCTTGAG
DNA_barcode_B7	AGGGTGTAGTGGGTTTGGAGGGTAAGAGGAATATCCACGTGCTTGAG
DNA_barcode_B8	AGGGTGTAGTGGGTTTGGAGGGAGAGTTATTGATCCACGTGCTTGAG
DNA_barcode_B9	AGGGTGTAGTGGGTTTGGAGGAGTTAGTGTGAATCCACGTGCTTGAG
DNA_barcode_B10	AGGGTGTAGTGGGTTTGGAGGGATATAGAATTATCCACGTGCTTGAG
DNA_barcode_B11	AGGGTGTAGTGGGTTTGGAGGAAGGAAGTGAAATCCACGTGCTTGAG
DNA_barcode_B12	AGGGTGTAGTGGGTTTGGAGGAATAAGGAAGGATCCACGTGCTTGAG
DNA_barcode_B13	AGGGTGTAGTGGGTTTGGAGGGTATGGATATAATCCACGTGCTTGAG
DNA_barcode_B14	AGGGTGTAGTGGGTTTGGAGGTTAGATAATGAATCCACGTGCTTGAG
DNA_barcode_B15	AGGGTGTAGTGGGTTTGGAGGGGTGTTGTAATATCCACGTGCTTGAG
DNA_barcode_B16	AGGGTGTAGTGGGTTTGGAGGGAAGTGGAGAGATCCACGTGCTTGAG
DNA_barcode_B17	AGGGTGTAGTGGGTTTGGAGGTTGAGTGGTAGATCCACGTGCTTGAG
DNA_barcode_B18	AGGGTGTAGTGGGTTTGGAGGGATAATGGTGAATCCACGTGCTTGAG
DNA_barcode_B19	AGGGTGTAGTGGGTTTGGAGGGTGTTAATGGAATCCACGTGCTTGAG
DNA_barcode_B20	AGGGTGTAGTGGGTTTGGAGGTAGGAATGGTGATCCACGTGCTTGAG
DNA_barcode_B21	AGGGTGTAGTGGGTTTGGAGGATGTATGGATAATCCACGTGCTTGAG
DNA_barcode_B22	AGGGTGTAGTGGGTTTGGAGGTGATTGTTGGTATCCACGTGCTTGAG
DNA_barcode_B23	AGGGTGTAGTGGGTTTGGAGGAAGAGAATTATATCCACGTGCTTGAG
DNA_barcode_B24	AGGGTGTAGTGGGTTTGGAGGAATGGTTGGTAATCCACGTGCTTGAG
DNA_barcode_B25	AGGGTGTAGTGGGTTTGGAGGGGTTAATTGAGATCCACGTGCTTGAG
DNA_barcode_B26	AGGGTGTAGTGGGTTTGGAGGGTATAATAGTTATCCACGTGCTTGAG
DNA_barcode_B27	AGGGTGTAGTGGGTTTGGAGGTTAGTTGAATTATCCACGTGCTTGAG
DNA_barcode_B28	AGGGTGTAGTGGGTTTGGAGGTTGGTGAAGGTATCCACGTGCTTGAG
DNA_barcode_B29	AGGGTGTAGTGGGTTTGGAGGTTAATATTGAAATCCACGTGCTTGAG
DNA_barcode_B30	AGGGTGTAGTGGGTTTGGAGGGTTAGAATTGGATCCACGTGCTTGAG
DNA_barcode_B31	AGGGTGTAGTGGGTTTGGAGGGTTATTAATTAATCCACGTGCTTGAG
DNA_barcode_B32	AGGGTGTAGTGGGTTTGGAGGGATTGGTAAGAATCCACGTGCTTGAG
DNA_barcode_B33	AGGGTGTAGTGGGTTTGGAGGTGAAGTATTGTATCCACGTGCTTGAG
DNA_barcode_B34	AGGGTGTAGTGGGTTTGGAGGGATGGATTATGATCCACGTGCTTGAG
DNA_barcode_B35	AGGGTGTAGTGGGTTTGGAGGATTAGTATATTATCCACGTGCTTGAG
DNA_barcode_B36	AGGGTGTAGTGGGTTTGGAGGGTAGGTGTGGTATCCACGTGCTTGAG
DNA_barcode_B37	AGGGTGTAGTGGGTTTGGAGGAGTTGAATGTAATCCACGTGCTTGAG
DNA_barcode_B38	AGGGTGTAGTGGGTTTGGAGGATTGTGAGATAATCCACGTGCTTGAG
DNA_barcode_B39	AGGGTGTAGTGGGTTTGGAGGTTGTGGTGAGTATCCACGTGCTTGAG
DNA_barcode_B40	AGGGTGTAGTGGGTTTGGAGGTTAAGTTGGTTATCCACGTGCTTGAG
DNA_barcode_B41	AGGGTGTAGTGGGTTTGGAGGTATAATAATATATCCACGTGCTTGAG
DNA_barcode_B42	AGGGTGTAGTGGGTTTGGAGGAAGGTATGAGTATCCACGTGCTTGAG
DNA_barcode_B43	AGGGTGTAGTGGGTTTGGAGGAGGATTATAAGATCCACGTGCTTGAG
DNA_barcode_B44	AGGGTGTAGTGGGTTTGGAGGAGAGTTAGGTTATCCACGTGCTTGAG
DNA_barcode_B45	AGGGTGTAGTGGGTTTGGAGGATGGATAGTATATCCACGTGCTTGAG
DNA_barcode_B46	AGGGTGTAGTGGGTTTGGAGGATATTATGTTGATCCACGTGCTTGAG
DNA_barcode_B47	AGGGTGTAGTGGGTTTGGAGGGGTGGAGATAGATCCACGTGCTTGAG
DNA_barcode_B48	AGGGTGTAGTGGGTTTGGAGGTGGTGGTAGTGATCCACGTGCTTGAG
DNA_barcode_B49	AGGGTGTAGTGGGTTTGGAGGAGGTGAGAAGTATCCACGTGCTTGAG
DNA_barcode_B50	AGGGTGTAGTGGGTTTGGAGGTAGGAGGTTGTATCCACGTGCTTGAG
DNA_barcode_B51	AGGGTGTAGTGGGTTTGGAGGTGTATAGGTATATCCACGTGCTTGAG
DNA_barcode_B52	AGGGTGTAGTGGGTTTGGAGGTGTTATGTAGAATCCACGTGCTTGAG
DNA_barcode_B53	AGGGTGTAGTGGGTTTGGAGGTGGAAGGTATGATCCACGTGCTTGAG
DNA_barcode_B54	AGGGTGTAGTGGGTTTGGAGGAATGTAAGGAGATCCACGTGCTTGAG
DNA_barcode_B55	AGGGTGTAGTGGGTTTGGAGGGTTATGTTAAGATCCACGTGCTTGAG
DNA_barcode_B56	AGGGTGTAGTGGGTTTGGAGGTGTTATAGGTGATCCACGTGCTTGAG
DNA_barcode_B57	AGGGTGTAGTGGGTTTGGAGGAAGGAGAATTGATCCACGTGCTTGAG
DNA_barcode_B58	AGGGTGTAGTGGGTTTGGAGGAGAGGTGGAAGATCCACGTGCTTGAG
DNA_barcode_B59	AGGGTGTAGTGGGTTTGGAGGGATTAGGTGTAATCCACGTGCTTGAG
DNA_barcode_B60	AGGGTGTAGTGGGTTTGGAGGATTATATAAGAATCCACGTGCTTGAG
DNA_barcode_B61	AGGGTGTAGTGGGTTTGGAGGGAGAATATGGTATCCACGTGCTTGAG
DNA_barcode_B62	AGGGTGTAGTGGGTTTGGAGGGGATTGAGAGGATCCACGTGCTTGAG
DNA_barcode_B63	AGGGTGTAGTGGGTTTGGAGGATTATGGTGGTATCCACGTGCTTGAG
DNA_barcode_B64	AGGGTGTAGTGGGTTTGGAGGGAAGGAAGTTAATCCACGTGCTTGAG
DNA_barcode_B65	AGGGTGTAGTGGGTTTGGAGGGAATATGTAAGATCCACGTGCTTGAG
DNA_barcode_B66	AGGGTGTAGTGGGTTTGGAGGTAGTTAATATTATCCACGTGCTTGAG
DNA_barcode_B67	AGGGTGTAGTGGGTTTGGAGGTGAATGAATAGATCCACGTGCTTGAG
DNA_barcode_B68	AGGGTGTAGTGGGTTTGGAGGAGGATGGATTAATCCACGTGCTTGAG
DNA_barcode_B69	AGGGTGTAGTGGGTTTGGAGGAAGTGTATAGAATCCACGTGCTTGAG
DNA_barcode_B70	AGGGTGTAGTGGGTTTGGAGGGAGGTTGAAGAATCCACGTGCTTGAG
DNA_barcode_B71	AGGGTGTAGTGGGTTTGGAGGTGTGTAATAGGATCCACGTGCTTGAG
DNA_barcode_B72	AGGGTGTAGTGGGTTTGGAGGTTGATTAGAGAATCCACGTGCTTGAG
DNA_barcode_B73	AGGGTGTAGTGGGTTTGGAGGTATGTGTGTGGATCCACGTGCTTGAG
DNA_barcode_B74	AGGGTGTAGTGGGTTTGGAGGGAGATGAGAATATCCACGTGCTTGAG
DNA_barcode_B75	AGGGTGTAGTGGGTTTGGAGGTGGTGAAGTGAATCCACGTGCTTGAG
DNA_barcode_B76	AGGGTGTAGTGGGTTTGGAGGGTGGTAGGATGATCCACGTGCTTGAG
DNA_barcode_B77	AGGGTGTAGTGGGTTTGGAGGTGTAGGTGATAATCCACGTGCTTGAG
DNA_barcode_B78	AGGGTGTAGTGGGTTTGGAGGGTAAGGTGTGAATCCACGTGCTTGAG
DNA_barcode_B79	AGGGTGTAGTGGGTTTGGAGGAGAAGAGAGTGATCCACGTGCTTGAG
DNA_barcode_B80	AGGGTGTAGTGGGTTTGGAGGGGATGTTGTATATCCACGTGCTTGAG
DNA_barcode_B81	AGGGTGTAGTGGGTTTGGAGGAAGTTATATAAATCCACGTGCTTGAG
DNA_barcode_B82	AGGGTGTAGTGGGTTTGGAGGTGGAATTAAGTATCCACGTGCTTGAG
DNA_barcode_B83	AGGGTGTAGTGGGTTTGGAGGTAATGAGAGGAATCCACGTGCTTGAG
DNA_barcode_B84	AGGGTGTAGTGGGTTTGGAGGATAATTGATGGATCCACGTGCTTGAG
DNA_barcode_B85	AGGGTGTAGTGGGTTTGGAGGTGTGAAGAGTAATCCACGTGCTTGAG
DNA_barcode_B86	AGGGTGTAGTGGGTTTGGAGGGATGAATATGTATCCACGTGCTTGAG
DNA_barcode_B87	AGGGTGTAGTGGGTTTGGAGGTGAGGATAGATATCCACGTGCTTGAG
DNA_barcode_B88	AGGGTGTAGTGGGTTTGGAGGATTAATTAGAGATCCACGTGCTTGAG
DNA_barcode_B89	AGGGTGTAGTGGGTTTGGAGGGGAGAGATGGAATCCACGTGCTTGAG
DNA_barcode_B90	AGGGTGTAGTGGGTTTGGAGGTAATTGAGGAAATCCACGTGCTTGAG
DNA_barcode_B91	AGGGTGTAGTGGGTTTGGAGGTTGGAATTAATATCCACGTGCTTGAG
DNA_barcode_B92	AGGGTGTAGTGGGTTTGGAGGAATGTTATTGTATCCACGTGCTTGAG
DNA_barcode_B93	AGGGTGTAGTGGGTTTGGAGGGTAGTTATTAGATCCACGTGCTTGAG
DNA_barcode_B94	AGGGTGTAGTGGGTTTGGAGGTATATTGTGAGATCCACGTGCTTGAG
DNA_barcode_B95	AGGGTGTAGTGGGTTTGGAGGGTGTAGGATAGATCCACGTGCTTGAG
DNA_barcode_B96	AGGGTGTAGTGGGTTTGGAGGAGAGAAGTTGGATCCACGTGCTTGAG
